# Modeling fragment counts improves single-cell ATAC-seq analysis

**DOI:** 10.1101/2022.05.04.490536

**Authors:** Laura D. Martens, David S. Fischer, Vicente A. Yépez, Fabian J. Theis, Julien Gagneur

## Abstract

Single-cell ATAC-sequencing (scATAC-seq) coverage in regulatory regions is typically binarized as an indicator of open chromatin. However, the implications of scATAC-seq data binarization have not systematically been assessed. Here, we show that the goodness-of-fit of existing models and their applications, including clustering, cell type identification, and batch integration, are improved by a quantitative treatment of the fragment counts. These results have immediate implications for scATAC-seq analysis.
