## Supplementary Table for "Modeling fragment counts improves single-cell ATAC-seq analysis"

### Sheet: Dataset Information
	Total_Fragment_Count							Mean_Total_Fragment_Count							n_cells	n_peaks
	mean	std	min	0.25	0.5	0.75	max	mean	std	min	0.25	0.5	0.75	max
dataset
10x Human NeurIPS	4094.8	2958.05	62	2106	3696	5191	45699	0.0351515	0.0253931	0.000532235	0.0180788	0.031728	0.0445618	0.3923	62501	116490
10x Human Satpathy	6301.98	5109.37	271	2899	5149	8336.75	130461	0.0469932	0.0381	0.00202082	0.0216176	0.0383956	0.0621663	0.972835	63882	134104
10x Fly	5018.92	5856.6	134	1506	2935	6198	49562	0.0644625	0.0752216	0.00172108	0.0193429	0.0376968	0.0796065	0.636569	117613	77858
sci-ATAC-seq3 Human	2106.9	7390.5	22	432	913	1974	2160033	0.0397057	0.139278	0.000414602	0.00814127	0.017206	0.0372011	40.707	720613	53063

### Sheet: 10x Human NeurIPS
cell_type	Number of batches
ID2-hi myeloid prog	2
CD8+ T naive	4
ILC	6
Plasma cell	8
G/M prog	11
B1 B	12
CD14+ Mono	12
Lymph prog	12
MK/E prog	12
Transitional B	12
CD16+ Mono	13
CD4+ T activated	13
CD4+ T naive	13
CD8+ T	13
cDC2	13
Erythroblast	13
HSC	13
Naive CD20+ B	13
NK	13
Normoblast	13
pDC	13
Proerythroblast	13

### Sheet: 10x Human Satpathy
cell_type	Number of batches
Pre-B	4
CLP	5
Pro-B	5
GMP	6
Naive-CD8-T1	7
Mature-NK2	8
Memory-B	9
Naive-B	9
Naive-Treg	10
Mature-NK1	11
Naive-CD4-T2	11
Plasma-cell	11
pDC	11
CMP-BMP	12
Gamma delta T	12
Immature-NK	12
MDP	12
Monocyte-1	12
Naive-CD8-T2	12
Basophil	13
Naive-CD4-T1	13
cDC	13
Monocyte-2	14
Treg	14
Effector-memory-CD8-T	15
MEP	15
Naive-CD8-T3	15
Central-memory-CD8-T	16
HSC	16
Memory-CD4-T	16
LMPP	17

### Sheet: 10x Fly
CellType_lvl1	Number of batches
15a	9
15b	9
26	9
90	9
97	9
98	9
C2	9
C3	9
CB - Imp	9
CB - Pros	9
Chiasm glia	9
Cortex glia	9
Dm3	9
Ensheathing glia	9
KC-a/b	9
L2/L3	9
LLPC1	9
Lamina	9
Mi1	9
Mi9	9
Mi15	9
NotAssigned	9
Perineurial glia	9
Plasmatocytes	9
Pm4	9
Poxn	9
Subperineurial glia	9
T2	9
T2a	9
T3	9
T4	9
T5	9
Tm1/TmY8	9
Tm2	9
Tm3	9
Tm4	9
Tm9	9
Tm20	9
TmY5a	9
C2/C3	10
CB Developing neuron 1	10
CB Type I NB	10
Capa	10
Cortex glia 1	10
Cortex glia 2	10
Ensheathing glia 1	10
Ensheathing glia 2	10
Ensheathing glia 3	10
LPC	10
Motor neurons 1	10
Motor neurons 2	10
Motor neurons 3	10
NB Generation	10
OL Developing neuron 1	10
OL Developing neuron 2	10
OL Neuroepithelium	10
OL Type I NB	10
RNA_31	10
Surface glia	10
T2/T3	10
T4/T5	10
Tm neurons	10
VNC 1	10
VNC 2	10
VNC 3	10
VNC 4	10
Astrocyte-like	19
Dm8/Dm11	19
KC-a'/b'	19
KC-g	19
PB4/5	19
Photoreceptors	19
T1	19
TmY3	19

### Sheet: sci-ATAC-seq3 Human
cell_type	Number of batches
Acinar cells	1
Ductal cells	1
Granule neurons	1
Inhibitory interneurons?	1
Islet endocrine cells	1
Lymphoid/Myeloid cells	1
Pancreas_Unknown.1	1
Purkinje neurons	1
ENS neurons?	2
Epithelial cells	2
Goblet cells	2
Lymphoid and Myeloid cells	2
Muscle_Unknown.7	2
Parietal and chief cells	2
Satellite cells	2
Skeletal muscle cells	2
Skeletal muscle cells?	2
ENS neurons	3
Eye_Unknown.6	3
Ganglion cells	3
Horizontal cells/Amacrine cells?	3
Intestinal epithelial cells	3
Intestine_Unknown.4	3
Intestine_Unknown.8	3
Mesothelial cells	3
Photoreceptor cells	3
Retinal pigment cells	3
Retinal progenitors and Muller glia	3
Vascular endothelial cells?	3
Adrenocortical cells	4
Antigen presenting cells	4
Megakaryocytes?	4
Sympathoblasts	4
Thymic epithelial cells	4
Thymocytes	4
Cardiomyocytes	5
Cardiomyocytes/Vascular endothelial cells	5
ELF3_AGBL2 positive cells?	5
ENS glia	5
Endocardial cells	5
Epicardial fat cells	5
Extravillous trophoblasts	5
Heart_Unknown.10	5
IGFBP1_DKK1 positive cells	5
PAEP_MECOM positive cells	5
Syncytiotrophoblast and villous cytotrophoblasts?	5
Syncytiotrophoblasts and villous cytotrophoblasts	5
Trophoblast giant cells	5
Astrocytes/Oligodendrocytes	6
Cerebrum_Unknown.3	6
Excitatory neurons	6
Inhibitory neurons	6
Limbic system neurons	6
SKOR2_NPSR1 positive cells	6
Astrocytes	7
Chromaffin cells	7
Hematopoietic stem cells	7
Hepatoblasts	7
Stellate cells	7
Bronchiolar and alveolar epithelial cells	8
Ciliated epithelial cells	8
Kidney_Unknown.7	8
Kidney_Unknown.14	8
Mesangial cells	8
Mesangial cells?	8
Metanephric cells	8
Neuroendocrine cells	8
Ureteric bud cells	8
Schwann cells	11
Stromal cells?	13
Smooth muscle cells	15
Lymphatic endothelial cells	16
Megakaryocytes	16
Erythroblasts	21
Lymphoid cells	28
Stromal cells	31
Myeloid cells	41
Vascular endothelial cells	56
